# Parallel genetic adaptation of *Bacillus subtilis* to different plant species

**DOI:** 10.1101/2023.03.17.533125

**Authors:** Guohai Hu, Yue Wang, Christopher Blake, Mathilde Nordgaard, Xin Liu, Bo Wang, Ákos T. Kovács

## Abstract

Plant growth-promoting rhizobacteria benefit plants by stimulating their growth or protecting them against phytopathogens. Rhizobacteria must colonise and persist on plant roots to exert their benefits. However, little is known regarding the processes by which rhizobacteria adapt to different plant species, or behave under alternating host plant regimes. Here, we used experimental evolution and whole-population whole-genome sequencing to analyse how *Bacillus subtilis* evolves on *Arabidopsis thaliana* and tomato seedlings, and under an alternating host plant regime, in a static hydroponic setup. We observed parallel evolution across multiple levels of biological organisation in all conditions, which was greatest for the two heterogeneous, multi-resource spatially-structured environments at the genetic level. Species-specific adaptation at the genetic level was also observed, possibly caused by the selection stress imposed by different host plants. Furthermore, a trade-off between motility and biofilm development was supported by mutational changes in motility– and biofilm-related genes. Finally, we identified several condition-specific and common targeted genes in different environments by comparing three different *B. subtilis* biofilm adaptation settings. The results demonstrate a common evolutionary pattern when *B. subtilis* is adapting to the plant rhizosphere in similar conditions, and reveal differences in genetic mechanisms between different host plants. These findings will likely support strain improvements for sustainable agriculture.

**Data summary:** Sequencing data associated with this article are available in the CNGB Sequence Archive (CNSA) [1] of the China National GeneBank DataBase (CNGBdb) [2] under accession numbers CNP0002416 and CNP0003952. Strain data for the DK1042 ancestor are available under accession number CNP0002416.

**Impact statement:** For rhizobacteria to benefit plant growth and protect against phytopathogens, bacteria must colonise and persist on plant roots. Understanding how rhizobacteria adapt to different plant species will assist strain development in sustainable agriculture. To explore the rhizobacterial adaptation process for different plant species and alternating host regimes, *B. subtilis* was experimentally evolved on *A. thaliana* or tomato roots, or an alternating host regime. Both parallel and species-specific adaptation was revealed at the genetic level. Analysis of the trade-off between motility and biofilm formation revealed several condition-specific and commonly targeted genes based on experimentally evolving *B. subtilis* biofilms.
