## Supplementary material for "Parallel genetic adaptation of *Bacillus subtilis* to different plant species": Dataset S2

### Sheet: Sheet1
Gene	Tag	Total cases	Bs_root_A									Bs_root_T									Bs_root_AT									Bs_root_TA									KEGG function	KEGG function
			Cases	S	N	InDel	A	B	C	D	E	Cases	S	N	Indel	A	B	C	D	E	Cases	S	N	Indel	A	B	C	D	E	Cases	S	N	Indel	A	B	C	D	E
hag	B4U62_RS19050	40	0	0	0	0	0	0	0	0	0	13	0	10	3	0.493298	0.462853	0.364829	0.548309	0.560054	12	0	7	5	0.484982	0.544709	0.294095	0.219949	0.263581	15	0	9	6	0.689175	0.413832	0.0880013	0.189363	0.364801	Bacterial motility proteins	K02406:Two-component system [PATH:ko02020] K02406:Flagellar assembly [PATH:ko02040] K02406:NOD-like receptor signaling pathway [PATH:ko04621] K02406:Plant-pathogen interaction [PATH:ko04626] K02406:Salmonella infection [PATH:ko05132] K02406:Shigellosis [PATH:ko05131] K02406:Legionellosis [PATH:ko05134] K02406:Bacterial motility proteins [BR:ko02035]
yuxH	B4U62_RS17165	23	5	0	3	2	0.907757	0.75715	0.543643	0.68193	0.335468	4	0	0	4	0	0.428434	0.189293	0.307182	0.0951447	6	0	1	5	0.568288	0.254945	0.551783	0.705253	0.441075	8	0	4	4	0.34602	0.150182	0.562261	0.131629	0.286063	KEGG Function unknown, motility and chemotaxis
flhB	B4U62_RS08950	19	5	0	0	5	0.309391	0.231956	0.199997	0.282827	0.342592	4	0	0	4	0	0.434146	0.231956	0.211427	0.0631557	5	0	0	5	0.554995	0.385093	0.310879	0.127657	0.150257	5	0	0	5	0.374232	0.117947	0.415788	0.101448	0.249999	Bacterial motility proteins	K02401:Flagellar assembly [PATH:ko02040] K02401:Secretion system [BR:ko02044] K02401:Bacterial motility proteins [BR:ko02035]
sinR	B4U62_RS13305	18	8	1	7	0	0.072855	0.704103	0.144081	0.172831	0.276287	2	0	2	0	0.0719051	0.0671144	0	0	0	4	0	4	0	0	0	0.814402	0.523218	0.206877	4	0	4	0	0	0	0.4246	0.633364	0.29655	Genetic information processing (transcription factors)	K19449:Transcription factors [BR:ko03000]
mta	B4U62_RS19715	17	2	0	2	0	0.0901456	0.0674386	0	0	0	6	0	6	0	0.134183	0.0716615	0.16666	0.243698	0.103848	4	0	4	0	0.129248	0.154584	0.144851	0	0.125428	5	0	5	0	0	0.178328	0.167833	0.118181	0.162664	Genetic information processing (transcription factors)	K21743:Transcription factors [BR:ko03000]
fliG	B4U62_RS08865	16	0	0	0	0	0	0	0	0	0	3	0	3	0	0	0.0500817	0.0573792	0	0.246444	3	0	3	0	0.321962	0	0.0715365	0	0.219287	10	0	7	3	0.660778	0.264268	0.204604	0.471819	0.235803	Bacterial motility proteins	K02410:Bacterial chemotaxis [PATH:ko02030] K02410:Flagellar assembly [PATH:ko02040] K02410:Bacterial motility proteins [BR:ko02035]
addA	B4U62_RS05920	15	6	5	1	0	0.105614	0.0615711	0.0786119	0.123959	0.0958261	3	3	0	0	0.056715	0.0653787	0	0.0616703	0	4	4	0	0	0	0.0911007	0.0580955	0.0924602	0.0765581	2	2	0	0	0.0671363	0.0663123	0	0	0	Genetic information processing	K16898:DNA repair and recombination proteins [BR:ko03400]
fliF	B4U62_RS08860	13	1	0	1	0	0	0	0	0	0.0587044	3	0	3	0	0	0	0.333594	0.744088	0.74105	7	0	7	0	0.14257	0.50639	0.2335	0.146194	0.165518	2	0	2	0	0.0509315	0	0.124688	0	0	Bacterial motility proteins	K02409:Flagellar assembly [PATH:ko02040] K02409:Secretion system [BR:ko02044] K02409:Bacterial motility proteins [BR:ko02035]
yulB	B4U62_RS16875	13	0	0	0	0	0	0	0	0	0	3	3	0	0	0	0	0.468482	0.74333	0.77487	5	5	0	0	0.184036	0.482786	0.260955	0.10317	0.304795	5	4	0	1	0.0864429	0.212648	0.12323	0	0.0820851	Genetic information processing (transcription factors)	K02530:Transcription factors [BR:ko03000] K22103:Transcription factors [BR:ko03000]
sigD	B4U62_RS08995	11	0	0	0	0	0	0	0	0	0	5	0	5	0	0.448259	0.203748	0.278566	0.164883	0.103437	2	0	2	0	0	0	0	0.139774	0.274061	4	0	4	0	0.189672	0.153718	0.426978	0	0.133844	Bacterial motility proteins	K02405:Two-component system [PATH:ko02020] K02405:Biofilm formation - Vibrio cholerae [PATH:ko05111] K02405:Biofilm formation - Pseudomonas aeruginosa [PATH:ko02025] K02405:Flagellar assembly [PATH:ko02040] K02405:Transcription machinery [BR:ko03021] K02405:Bacterial motility proteins [BR:ko02035]
fliY	B4U62_RS08920	8	0	0	0	0	0	0	0	0	0	4	0	4	0	0.502614	0.435416	0	0.38502	0.233663	2	0	2	0	0	0.457491	0.269361	0	0	2	0	2	0	0	0	0.0643473	0.0633817	0	Bacterial motility proteins	K02417:Bacterial chemotaxis [PATH:ko02030] K02417:Flagellar assembly [PATH:ko02040] K02417:Secretion system [BR:ko02044] K02417:Bacterial motility proteins [BR:ko02035]
ywcC	B4U62_RS20565	7	1	0	1	0	0.146995	0	0	0	0	2	0	0	2	0	0	1	1	0	1	0	0	1	0	0	0	0	1	3	0	3	0	0.155787	0.0516677	0	0	0.102679	KEGG Function unknown, biofilm formation
hemAT	B4U62_RS05795	6	1	0	1	0	0	0	0	0	0.134483	3	0	3	0	0.0818434	0.0647783	0	0.0609994	0	1	0	1	0	0	0.0989261	0	0	0	1	0	1	0	0	0	0	0	0.0552034	Bacterial motility proteins	K06595:Bacterial motility proteins [BR:ko02035]
pstBA	B4U62_RS13490	5	3	0	3	0	0.871222	0.731215	0.539778	0	0	0	0	0	0	0	0	0	0	0	1	0	1	0	0	0	0	0	0.131472	1	0	1	0	0	0.227085	0	0	0	Genetic information processing (transporters)	K02036:ABC transporters [PATH:ko02010] K02036:Transporters [BR:ko02000]
topA	B4U62_RS08815	4	1	0	1	0	0	0	0	0	0.0890965	0	0	0	0	0	0	0	0	0	3	0	3	0	0	0	0.130859	0.0678635	0	0	0	0	0	0	0	0	0	0	Genetic information processing	K03168:DNA replication proteins [BR:ko03032] K03168:DNA repair and recombination proteins [BR:ko03400]
pucE	B4U62_RS17530	4	1	0	1	0	0	0	0	0	0.0700669	1	0	1	0	0	0.058198	0	0	0	2	2	0	0	0.0612092	0	0	0	0.0564528	0	0	0	0	0	0	0	0	0	Metabolism	K00087:Purine metabolism [PATH:ko00230] K03518:Enzymes with EC numbers
yvzE	B4U62_RS19240	4	4	1	3	0	0	0	0	0.11283	0.0520949	0	0	0	0	0	0	0	0	0	0	0	0	0	0	0	0	0	0	0	0	0	0	0	0	0	0	0	Metabolism of carbohydrate	K00963:Pentose and glucuronate interconversions [PATH:ko00040] K00963:Galactose metabolism [PATH:ko00052] K00963:Starch and sucrose metabolism [PATH:ko00500] K00963:Amino sugar and nucleotide sugar metabolism [PATH:ko00520] K00963:O-Antigen repeat unit biosynthesis [PATH:ko00542]
fliM	B4U62_RS08915	4	0	0	0	0	0	0	0	0	0	2	0	2	0	0	0	0.05054	0	0.188287	2	0	2	0	0	0	0	0.144221	0.0659161	0	0	0	0	0	0	0	0	0	Bacterial motility proteins	K02416:Bacterial chemotaxis [PATH:ko02030] K02416:Flagellar assembly [PATH:ko02040] K02416:Bacterial motility proteins [BR:ko02035]
yqbD	B4U62_RS14110	4	0	0	0	0	0	0	0	0	0	0	0	0	0	0	0	0	0	0	3	3	0	0	0	0	0.404158	0.620781	0.248681	1	1	0	0	0	0	0.112861	0	0	KEGG Function unknown
yjcF	B4U62_RS06550	3	1	1	0	0	0	0	0	0	0.0750318	1	1	0	0	0	0	0	0	0.0636024	1	1	0	0	0.0817986	0	0	0	0	0	0	0	0	0	0	0	0	0	KEGG Function unknown
ctaB1	B4U62_RS06700	3	2	1	1	0	0.0875854	0.0738969	0	0	0	1	0	1	0	0	0	0.0773935	0	0	0	0	0	0	0	0	0	0	0	0	0	0	0	0	0	0	0	0	Metabolism	K02257:Oxidative phosphorylation [PATH:ko00190] K02257:Porphyrin and chlorophyll metabolism [PATH:ko00860] K02257:Thermogenesis [PATH:ko04714] K02257:Prenyltransferases [BR:ko01006] K02257:Mitochondrial biogenesis [BR:ko03029]
fliI	B4U62_RS08875	3	3	0	3	0	0.895708	0.702385	0.492465	0	0	0	0	0	0	0	0	0	0	0	0	0	0	0	0	0	0	0	0	0	0	0	0	0	0	0	0	0	Bacterial motility proteins	K02412:Flagellar assembly [PATH:ko02040] K02412:Secretion system [BR:ko02044] K02412:Bacterial motility proteins [BR:ko02035]
yodT	B4U62_RS10770	3	0	0	0	0	0	0	0	0	0	1	1	0	0	0	0	0	0	0.460307	2	2	0	0	0.43839	0.0707488	0	0	0	0	0	0	0	0	0	0	0	0	KEGG Function unknown
yomI	B4U62_RS11615	3	0	0	0	0	0	0	0	0	0	2	0	2	0	0	0.151817	0.0565286	0	0	0	0	0	0	0	0	0	0	0	1	0	1	0	0.673531	0	0	0	0	KEGG Function unknown, cell wall turnover
lcfA	B4U62_RS15405	3	0	0	0	0	0	0	0	0	0	3	0	3	0	0.297031	0.27929	0.117291	0	0	0	0	0	0	0	0	0	0	0	0	0	0	0	0	0	0	0	0	Metabolism of lipid (surfactin production)	K01897:Fatty acid biosynthesis [PATH:ko00061] K01897:Fatty acid degradation [PATH:ko00071] K01897:Peroxisome [PATH:ko04146] K01897:Ferroptosis [PATH:ko04216] K01897:Quorum sensing [PATH:ko02024] K01897:Regulation of lipolysis in adipocytes [PATH:ko04923] K01897:PPAR signaling pathway [PATH:ko03320] K01897:Thermogenesis [PATH:ko04714] K01897:Lipid biosynthesis proteins [BR:ko01004] K01897:Exosome …
B4U62_RS18550	B4U62_RS18550	3	0	0	0	0	0	0	0	0	0	1	1	0	0	0	0	0.0594234	0	0	0	0	0	0	0	0	0	0	0	2	2	0	0	0.0850425	0	0.0746803	0	0	KEGG Function unknown
blt	B4U62_RS14355	3	0	0	0	0	0	0	0	0	0	0	0	0	0	0	0	0	0	0	1	0	1	0	0.580445	0	0	0	0	2	0	2	0	0.371616	0.0755224	0	0	0	Transporters	K08153:Transporters [BR:ko02000] K19578:Transporters [BR:ko02000]
srfAA	B4U62_RS02030	3	0	0	0	0	0	0	0	0	0	0	0	0	0	0	0	0	0	0	0	0	0	0	0	0	0	0	0	3	3	0	0	0	0	0.0546427	0.167128	0.314638	Metabolism (surfactin synthetase)	K15654:Nonribosomal peptide structures [PATH:ko01054] K15654:Quorum sensing [PATH:ko02024] K15654:Polyketide biosynthesis proteins [BR:ko01008] K15655:Nonribosomal peptide structures [PATH:ko01054] K15655:Quorum sensing [PATH:ko02024] K15655:Polyketide biosynthesis proteins [BR:ko01008] K16119:Nonribosomal peptide structures [PATH:ko01054] K16119:Polyketide biosynthesis proteins [BR:ko01008]
hmp	B4U62_RS07215	3	0	0	0	0	0	0	0	0	0	0	0	0	0	0	0	0	0	0	0	0	0	0	0	0	0	0	0	3	0	3	0	0	0	0.0636854	0.164505	0.378098	Metabolism of sulfur	K05916:Enzymes with EC numbers K15765:Sulfur metabolism [PATH:ko00920] K15765:Toluene degradation [PATH:ko00623]
yhdL	B4U62_RS05350	2	1	0	1	0	0	0	0.0537806	0	0	0	0	0	0	0	0	0	0	0	1	1	0	0	0	0	0	0	0.0643096	0	0	0	0	0	0	0	0	0	KEGG Function unknown
hemY	B4U62_RS05675	2	1	0	1	0	0	0	0.0650849	0	0	1	0	1	0	0	0	0	0	0.0539846	0	0	0	0	0	0	0	0	0	0	0	0	0	0	0	0	0	0	Metabolism	K00231:Porphyrin and chlorophyll metabolism [PATH:ko00860]
fabHA	B4U62_RS06280	2	1	0	1	0	0	0.0572791	0	0	0	0	0	0	0	0	0	0	0	0	0	0	0	0	0	0	0	0	0	1	0	1	0	0	0	0.0543666	0	0	Metabolism of lipid	K00648:Fatty acid biosynthesis [PATH:ko00061] K00648:Peptidoglycan biosynthesis and degradation proteins [BR:ko01011]
motA	B4U62_RS07555	2	1	0	1	0	0	0	0	0	0.0819907	0	0	0	0	0	0	0	0	0	0	0	0	0	0	0	0	0	0	1	0	0	1	0	0	0	0	0.057971	Bacterial motility proteins	K02556:Two-component system [PATH:ko02020] K02556:Bacterial chemotaxis [PATH:ko02030] K02556:Flagellar assembly [PATH:ko02040] K02556:Transporters [BR:ko02000] K02556:Bacterial motility proteins [BR:ko02035]
fliR	B4U62_RS08945	2	2	0	0	2	0	0	0	0.151799	0.067473	0	0	0	0	0	0	0	0	0	0	0	0	0	0	0	0	0	0	0	0	0	0	0	0	0	0	0	Bacterial motility proteins	K02421:Flagellar assembly [PATH:ko02040] K02421:Secretion system [BR:ko02044] K02421:Bacterial motility proteins [BR:ko02035]
yazA	B4U62_RS00235	2	0	0	0	0	0	0	0	0	0	1	1	0	0	0.0610437	0	0	0	0	0	0	0	0	0	0	0	0	0	1	1	0	0	0	0.253391	0	0	0	Genetic information processing	K07461:Replication and repair
yeeF	B4U62_RS03890	2	0	0	0	0	0	0	0	0	0	1	0	1	0	0.0504303	0	0	0	0	1	0	1	0	0	0	0.0588269	0	0	0	0	0	0	0	0	0	0	0	KEGG Function unknown
ykpA	B4U62_RS07955	2	0	0	0	0	0	0	0	0	0	2	0	1	1	0.0760183	0	0	0	0.0598068	0	0	0	0	0	0	0	0	0	0	0	0	0	0	0	0	0	0	KEGG Function unknown
ppsD	B4U62_RS09960	2	0	0	0	0	0	0	0	0	0	1	1	0	0	0	0.0629554	0	0	0	1	0	1	0	0	0.0544996	0	0	0	0	0	0	0	0	0	0	0	0	Metabolism of terpenoids and polyketides	K15664:Nonribosomal peptide structures [PATH:ko01054] K15664:Polyketide biosynthesis proteins [BR:ko01008] K15666:Nonribosomal peptide structures [PATH:ko01054] K15666:Polyketide biosynthesis proteins [BR:ko01008] K15667:Nonribosomal peptide structures [PATH:ko01054] K15667:Polyketide biosynthesis proteins [BR:ko01008]
yonO	B4U62_RS11450	2	0	0	0	0	0	0	0	0	0	1	0	0	1	0	0.0506252	0	0	0	1	0	0	1	0.0953914	0	0	0	0	0	0	0	0	0	0	0	0	0	KEGG Function unknown
trmR	B4U62_RS14765	2	0	0	0	0	0	0	0	0	0	1	0	1	0	0	0.103538	0	0	0	0	0	0	0	0	0	0	0	0	1	0	1	0	0.677753	0	0	0	0	Phenylpropanoid biosynthesis	K00588:Phenylpropanoid biosynthesis [PATH:ko00940] K00588:Stilbenoid, diarylheptanoid and gingerol biosynthesis [PATH:ko00945] K00588:Flavonoid biosynthesis [PATH:ko00941]
ywlA	B4U62_RS19925	2	0	0	0	0	0	0	0	0	0	2	0	0	2	0.0774894	0	0	0	0	0	0	0	0	0	0	0	0	0	0	0	0	0	0	0	0	0	0	KEGG Function unknown
yxeA	B4U62_RS21290	2	0	0	0	0	0	0	0	0	0	2	0	2	0	0	0.0669971	0.0715857	0	0	0	0	0	0	0	0	0	0	0	0	0	0	0	0	0	0	0	0	KEGG Function unknown
mtlA	B4U62_RS02290	2	0	0	0	0	0	0	0	0	0	0	0	0	0	0	0	0	0	0	2	0	2	0	0.262427	0.101469	0	0	0	0	0	0	0	0	0	0	0	0	Metabolism of carbohydrate	K02800:Fructose and mannose metabolism [PATH:ko00051] K02800:Phosphotransferase system (PTS) [PATH:ko02060] K02800:Transporters [BR:ko02000]
paiB	B4U62_RS17360	2	0	0	0	0	0	0	0	0	0	0	0	0	0	0	0	0	0	0	2	0	2	0	0	0.432761	0.278639	0	0	0	0	0	0	0	0	0	0	0	Genetic information processing (transcription factors)	K07734:Transcription factors [BR:ko03000]
spo0J	B4U62_RS22045	2	0	0	0	0	0	0	0	0	0	0	0	0	0	0	0	0	0	0	1	0	1	0	0	0.0557022	0	0	0	1	0	1	0	0.0664001	0	0	0	0	Genetic information processing (transcription factors)	K03497:Transcription factors [BR:ko03000] K03497:Chromosome and associated proteins [BR:ko03036] K03497:Cytoskeleton proteins [BR:ko04812]
cstA	B4U62_RS15485	2	0	0	0	0	0	0	0	0	0	0	0	0	0	0	0	0	0	0	0	0	0	0	0	0	0	0	0	2	2	0	0	0.0954003	0.0872536	0	0	0	KEGG Function unknown	K06200:Signaling proteins
dltD	B4U62_RS20735	2	0	0	0	0	0	0	0	0	0	0	0	0	0	0	0	0	0	0	0	0	0	0	0	0	0	0	0	2	0	2	0	0	0.371093	0	0	0.0562587	Metabolism (biosynthesis of teichoic acid)	K03740:Two-component system [PATH:ko02020] K03740:Staphylococcus aureus infection [PATH:ko05150] K03740:Cationic antimicrobial peptide (CAMP) resistance [PATH:ko01503] K03740:Antimicrobial resistance genes [BR:ko01504]
yccF	B4U62_RS01630	1	1	0	1	0	0	0	0	0.0510859	0	0	0	0	0	0	0	0	0	0	0	0	0	0	0	0	0	0	0	0	0	0	0	0	0	0	0	0	KEGG Function unknown	K07039:Function unknown
ycnB	B4U62_RS02220	1	1	1	0	0	0	0.0719352	0	0	0	0	0	0	0	0	0	0	0	0	0	0	0	0	0	0	0	0	0	0	0	0	0	0	0	0	0	0	KEGG Function unknown
ydbM	B4U62_RS02575	1	1	0	1	0	0.0721292	0	0	0	0	0	0	0	0	0	0	0	0	0	0	0	0	0	0	0	0	0	0	0	0	0	0	0	0	0	0	0	KEGG Function unknown
ydhF	B4U62_RS03275	1	1	0	1	0	0	0	0.06461	0	0	0	0	0	0	0	0	0	0	0	0	0	0	0	0	0	0	0	0	0	0	0	0	0	0	0	0	0	KEGG Function unknown
chaA	B4U62_RS04450	1	1	0	1	0	0.0800204	0	0	0	0	0	0	0	0	0	0	0	0	0	0	0	0	0	0	0	0	0	0	0	0	0	0	0	0	0	0	0	Transporters	K07300:Transporters [BR:ko02000]
acoR	B4U62_RS04540	1	1	0	1	0	0	0	0	0	0.0593653	0	0	0	0	0	0	0	0	0	0	0	0	0	0	0	0	0	0	0	0	0	0	0	0	0	0	0	Genetic information processing (transcription factors)	K21405:Transcription factors [BR:ko03000]
yhcX	B4U62_RS05220	1	1	0	1	0	0	0	0	0.0516992	0	0	0	0	0	0	0	0	0	0	0	0	0	0	0	0	0	0	0	0	0	0	0	0	0	0	0	0	KEGG Function unknown
khtU	B4U62_RS05510	1	1	1	0	0	0	0	0.0681086	0	0	0	0	0	0	0	0	0	0	0	0	0	0	0	0	0	0	0	0	0	0	0	0	0	0	0	0	0	Transport	K03455:Transport
ecsC	B4U62_RS05635	1	1	1	0	0	0.0613108	0	0	0	0	0	0	0	0	0	0	0	0	0	0	0	0	0	0	0	0	0	0	0	0	0	0	0	0	0	0	0	KEGG Function unknown
B4U62_RS22745	B4U62_RS22745	1	1	0	1	0	0	0	0.0767493	0	0	0	0	0	0	0	0	0	0	0	0	0	0	0	0	0	0	0	0	0	0	0	0	0	0	0	0	0	KEGG Function unknown
B4U62_RS06530	B4U62_RS06530	1	1	1	0	0	0	0	0	0.1273	0	0	0	0	0	0	0	0	0	0	0	0	0	0	0	0	0	0	0	0	0	0	0	0	0	0	0	0	KEGG Function unknown
ykoC	B4U62_RS07305	1	1	0	1	0	0	0	0.0706735	0	0	0	0	0	0	0	0	0	0	0	0	0	0	0	0	0	0	0	0	0	0	0	0	0	0	0	0	0	Transporters	K16785:ABC transporters [PATH:ko02010] K16785:Transporters [BR:ko02000]
ymfI	B4U62_RS09190	1	1	0	1	0	0	0.0580678	0	0	0	0	0	0	0	0	0	0	0	0	0	0	0	0	0	0	0	0	0	0	0	0	0	0	0	0	0	0	Metabolism	K00059:Fatty acid biosynthesis [PATH:ko00061] K00059:Biotin metabolism [PATH:ko00780] K00059:Prodigiosin biosynthesis [PATH:ko00333] K00059:Peptidoglycan biosynthesis and degradation proteins [BR:ko01011]
pksR	B4U62_RS09365	1	1	0	1	0	0	0	0	0.0686083	0	0	0	0	0	0	0	0	0	0	0	0	0	0	0	0	0	0	0	0	0	0	0	0	0	0	0	0	Metabolism	K13615:Lipid biosynthesis proteins [BR:ko01004] K13615:Polyketide biosynthesis proteins [BR:ko01008]
ypbQ	B4U62_RS11980	1	1	0	1	0	0.0867839	0	0	0	0	0	0	0	0	0	0	0	0	0	0	0	0	0	0	0	0	0	0	0	0	0	0	0	0	0	0	0	Metabolism	K16168:Polyketide biosynthesis proteins [BR:ko01008]
yppC	B4U62_RS12120	1	1	0	1	0	0	0	0	0	0.0556059	0	0	0	0	0	0	0	0	0	0	0	0	0	0	0	0	0	0	0	0	0	0	0	0	0	0	0	KEGG Function unknown
yqkD	B4U62_RS12820	1	1	0	1	0	0.106927	0	0	0	0	0	0	0	0	0	0	0	0	0	0	0	0	0	0	0	0	0	0	0	0	0	0	0	0	0	0	0	KEGG Function unknown	K06889:Function unknown
sinI	B4U62_RS13300	1	1	0	1	0	0	0	0.085115	0	0	0	0	0	0	0	0	0	0	0	0	0	0	0	0	0	0	0	0	0	0	0	0	0	0	0	0	0	Cell growth	K06372:Cell growth
dnaK	B4U62_RS13750	1	1	1	0	0	0	0.0724292	0	0	0	0	0	0	0	0	0	0	0	0	0	0	0	0	0	0	0	0	0	0	0	0	0	0	0	0	0	0	Genetic Information Processing	K04043:RNA degradation [PATH:ko03018] K04043:Longevity regulating pathway - worm [PATH:ko04212] K04043:Tuberculosis [PATH:ko05152] K04043:Messenger RNA biogenesis [BR:ko03019] K04043:Chaperones and folding catalysts [BR:ko03110] K04043:Mitochondrial biogenesis [BR:ko03029] K04043:Exosome [BR:ko04147]
nadD	B4U62_RS13840	1	1	0	1	0	0	0	0	0.0805583	0	0	0	0	0	0	0	0	0	0	0	0	0	0	0	0	0	0	0	0	0	0	0	0	0	0	0	0	Metabolism	K00969:Nicotinate and nicotinamide metabolism [PATH:ko00760]
yqeF	B4U62_RS13870	1	1	0	1	0	0.0740433	0	0	0	0	0	0	0	0	0	0	0	0	0	0	0	0	0	0	0	0	0	0	0	0	0	0	0	0	0	0	0	KEGG Function unknown
argH	B4U62_RS15855	1	1	0	1	0	0	0	0	0	0.0717292	0	0	0	0	0	0	0	0	0	0	0	0	0	0	0	0	0	0	0	0	0	0	0	0	0	0	0	Metabolism	K01755:Alanine, aspartate and glutamate metabolism [PATH:ko00250] K01755:Arginine biosynthesis [PATH:ko00220] K01755:Exosome [BR:ko04147]
sppA	B4U62_RS15905	1	1	0	1	0	0	0	0	0.0513921	0	0	0	0	0	0	0	0	0	0	0	0	0	0	0	0	0	0	0	0	0	0	0	0	0	0	0	0	Metabolism (peptidases and inhibitors)	K04773:Peptidases and inhibitors [BR:ko01002]
ytkA	B4U62_RS16465	1	1	0	1	0	0	0	0	0	0.0567942	0	0	0	0	0	0	0	0	0	0	0	0	0	0	0	0	0	0	0	0	0	0	0	0	0	0	0	KEGG Function unknown
epsF	B4U62_RS18510	1	1	0	1	0	0	0.0626302	0	0	0	0	0	0	0	0	0	0	0	0	0	0	0	0	0	0	0	0	0	0	0	0	0	0	0	0	0	0	Metabolism	K19424:Glycosyltransferases [BR:ko01003]
bbmA	B4U62_RS18670	1	1	1	0	0	0	0.0535827	0	0	0	0	0	0	0	0	0	0	0	0	0	0	0	0	0	0	0	0	0	0	0	0	0	0	0	0	0	0	Metabolism	K01208:Starch and sucrose metabolism [PATH:ko00500]
yvcJ	B4U62_RS18750	1	1	0	1	0	0	0	0	0.0973506	0	0	0	0	0	0	0	0	0	0	0	0	0	0	0	0	0	0	0	0	0	0	0	0	0	0	0	0	Genetic information processing	K06958:Messenger RNA biogenesis [BR:ko03019]
yvnB	B4U62_RS18885	1	1	0	1	0	0	0	0.0615854	0	0	0	0	0	0	0	0	0	0	0	0	0	0	0	0	0	0	0	0	0	0	0	0	0	0	0	0	0	KEGG Function unknown
argS	B4U62_RS20105	1	1	0	1	0	0.0707669	0	0	0	0	0	0	0	0	0	0	0	0	0	0	0	0	0	0	0	0	0	0	0	0	0	0	0	0	0	0	0	Genetic information processing	K01887:Aminoacyl-tRNA biosynthesis [PATH:ko00970] K01887:Amino acid related enzymes [BR:ko01007] K01887:Transfer RNA biogenesis [BR:ko03016] K01887:Mitochondrial biogenesis [BR:ko03029]
deoC	B4U62_RS21190	1	1	0	1	0	0	0	0	0	0.0617185	0	0	0	0	0	0	0	0	0	0	0	0	0	0	0	0	0	0	0	0	0	0	0	0	0	0	0	Metabolism of carbohydrate	K01619:Pentose phosphate pathway [PATH:ko00030]
walK	B4U62_RS21715	1	1	0	1	0	0	0	0	0	0.213334	0	0	0	0	0	0	0	0	0	0	0	0	0	0	0	0	0	0	0	0	0	0	0	0	0	0	0	Two-component system	K07652:Two-component system [PATH:ko02020] K07652:Protein kinases [BR:ko01001] K07652:Bacterial toxins [BR:ko02042]
tcyP	B4U62_RS05165	1	0	0	0	0	0	0	0	0	0	1	0	1	0	0	0	0	0	0.11847	0	0	0	0	0	0	0	0	0	0	0	0	0	0	0	0	0	0	KEGG Function unknown, transporters	K06956:Function unknown
yhgD	B4U62_RS05680	1	0	0	0	0	0	0	0	0	0	1	0	1	0	0	0.0631361	0	0	0	0	0	0	0	0	0	0	0	0	0	0	0	0	0	0	0	0	0	Genetic information processing (transcription factors)	K09017:Transcription factors [BR:ko03000]
lplJ	B4U62_RS05730	1	0	0	0	0	0	0	0	0	0	1	0	1	0	0	0	0	0	0.0824475	0	0	0	0	0	0	0	0	0	0	0	0	0	0	0	0	0	0	Metabolism	K03800:Lipoic acid metabolism [PATH:ko00785]
degA	B4U62_RS06025	1	0	0	0	0	0	0	0	0	0	1	0	1	0	0	0	0	0.091475	0	0	0	0	0	0	0	0	0	0	0	0	0	0	0	0	0	0	0	Genetic information processing (transcription factors)	K02529:Transcription factors [BR:ko03000] K03484:Transcription factors [BR:ko03000]
yjdI	B4U62_RS06680	1	0	0	0	0	0	0	0	0	0	1	0	1	0	0	0.0684628	0	0	0	0	0	0	0	0	0	0	0	0	0	0	0	0	0	0	0	0	0	Genetic information processing (Transfer RNA biogenesis)	K03976:Transfer RNA biogenesis [BR:ko03016]
swrD	B4U62_RS08905	1	0	0	0	0	0	0	0	0	0	1	1	0	0	0	0.0687337	0	0	0	0	0	0	0	0	0	0	0	0	0	0	0	0	0	0	0	0	0	Bacterial motility proteins	K02385:Bacterial motility proteins [BR:ko02035]
miaB	B4U62_RS09255	1	0	0	0	0	0	0	0	0	0	1	0	1	0	0.0684366	0	0	0	0	0	0	0	0	0	0	0	0	0	0	0	0	0	0	0	0	0	0	Genetic information processing (Transfer RNA biogenesis)	K06168:Transfer RNA biogenesis [BR:ko03016]
bfmBAB	B4U62_RS13025	1	0	0	0	0	0	0	0	0	0	1	0	1	0	0	0	0.25608	0	0	0	0	0	0	0	0	0	0	0	0	0	0	0	0	0	0	0	0	Metabolism of carbohydrate and amino acid	K00167:Propanoate metabolism [PATH:ko00640] K00167:Valine, leucine and isoleucine degradation [PATH:ko00280] K21417:Enzymes with EC numbers
yqzE	B4U62_RS13330	1	0	0	0	0	0	0	0	0	0	1	1	0	0	0.0568566	0	0	0	0	0	0	0	0	0	0	0	0	0	0	0	0	0	0	0	0	0	0	KEGG Function unknown
dnaE	B4U62_RS15740	1	0	0	0	0	0	0	0	0	0	1	1	0	0	0	0.0692616	0	0	0	0	0	0	0	0	0	0	0	0	0	0	0	0	0	0	0	0	0	Genetic information processing	K02337:DNA replication [PATH:ko03030] K02337:Mismatch repair [PATH:ko03430] K02337:Homologous recombination [PATH:ko03440] K02337:DNA replication proteins [BR:ko03032] K02337:DNA repair and recombination proteins [BR:ko03400]
cysJ	B4U62_RS18065	1	0	0	0	0	0	0	0	0	0	1	1	0	0	0	0	0	0.0982652	0	0	0	0	0	0	0	0	0	0	0	0	0	0	0	0	0	0	0	Metabolism	K00380:Sulfur metabolism [PATH:ko00920]
yxkI	B4U62_RS20860	1	0	0	0	0	0	0	0	0	0	1	0	1	0	0	0	0	0	0.0625582	0	0	0	0	0	0	0	0	0	0	0	0	0	0	0	0	0	0	KEGG Function unknown
lytF	B4U62_RS05280	1	0	0	0	0	0	0	0	0	0	0	0	0	0	0	0	0	0	0	1	0	1	0	0	0	0	0.162771	0	0	0	0	0	0	0	0	0	0	Metabolism (peptidases and inhibitors)	K19220:Peptidases and inhibitors [BR:ko01002] K19220:Peptidoglycan biosynthesis and degradation proteins [BR:ko01011] K19223:Peptidases and inhibitors [BR:ko01002] K19223:Peptidoglycan biosynthesis and degradation proteins [BR:ko01011] K19224:Peptidases and inhibitors [BR:ko01002] K19224:Peptidoglycan biosynthesis and degradation proteins [BR:ko01011]
yhdN	B4U62_RS05360	1	0	0	0	0	0	0	0	0	0	0	0	0	0	0	0	0	0	0	1	0	0	1	0	0	0	0.272157	0	0	0	0	0	0	0	0	0	0	KEGG Function unknown, lipid metabolism
yknZ	B4U62_RS07925	1	0	0	0	0	0	0	0	0	0	0	0	0	0	0	0	0	0	0	1	0	1	0	0	0	0	0.0941596	0	0	0	0	0	0	0	0	0	0	Transporters	K02004:Transporters [BR:ko02000]
ppsA	B4U62_RS09975	1	0	0	0	0	0	0	0	0	0	0	0	0	0	0	0	0	0	0	1	0	1	0	0.0522242	0	0	0	0	0	0	0	0	0	0	0	0	0	Metabolism of terpenoids and polyketides	K15664:Nonribosomal peptide structures [PATH:ko01054] K15664:Polyketide biosynthesis proteins [BR:ko01008] K15666:Nonribosomal peptide structures [PATH:ko01054] K15666:Polyketide biosynthesis proteins [BR:ko01008] K15667:Nonribosomal peptide structures [PATH:ko01054] K15667:Polyketide biosynthesis proteins [BR:ko01008]
lysA	B4U62_RS12675	1	0	0	0	0	0	0	0	0	0	0	0	0	0	0	0	0	0	0	1	0	1	0	0	0	0.0793271	0	0	0	0	0	0	0	0	0	0	0	Metabolism	K01586:Lysine biosynthesis [PATH:ko00300] K01586:D-Amino acid metabolism [PATH:ko00470]
ytnP	B4U62_RS16090	1	0	0	0	0	0	0	0	0	0	0	0	0	0	0	0	0	0	0	1	0	0	1	0	0	1	0	0	0	0	0	0	0	0	0	0	0	KEGG Function unknown, defense against competing bacteria
pnbA	B4U62_RS18545	1	0	0	0	0	0	0	0	0	0	0	0	0	0	0	0	0	0	0	1	1	0	0	0	0.0534663	0	0	0	0	0	0	0	0	0	0	0	0	KEGG Function unknown	K03929:Enzymes with EC numbers
yyaQ	B4U62_RS21935	1	0	0	0	0	0	0	0	0	0	0	0	0	0	0	0	0	0	0	1	0	1	0	0.13305	0	0	0	0	0	0	0	0	0	0	0	0	0	KEGG Function unknown
naiP	B4U62_RS01750	1	0	0	0	0	0	0	0	0	0	0	0	0	0	0	0	0	0	0	0	0	0	0	0	0	0	0	0	1	0	1	0	0.0717936	0	0	0	0	Transporters	K08369:Transporters [BR:ko02000]
addB	B4U62_RS05915	1	0	0	0	0	0	0	0	0	0	0	0	0	0	0	0	0	0	0	0	0	0	0	0	0	0	0	0	1	0	1	0	0	0	0	0	0.0527482	Genetic information processing	K16899:DNA repair and recombination proteins [BR:ko03400]
xkdO	B4U62_RS07030	1	0	0	0	0	0	0	0	0	0	0	0	0	0	0	0	0	0	0	0	0	0	0	0	0	0	0	0	1	0	1	0	0	0	0	0.128886	0	KEGG Function unknown
sucD	B4U62_RS08805	1	0	0	0	0	0	0	0	0	0	0	0	0	0	0	0	0	0	0	0	0	0	0	0	0	0	0	0	1	0	1	0	0	0.0984859	0	0	0	Metabolism	K01902:Citrate cycle (TCA cycle) [PATH:ko00020] K01902:Propanoate metabolism [PATH:ko00640] K01902:C5-Branched dibasic acid metabolism [PATH:ko00660] K01902:Carbon fixation pathways in prokaryotes [PATH:ko00720]
flgG	B4U62_RS08900	1	0	0	0	0	0	0	0	0	0	0	0	0	0	0	0	0	0	0	0	0	0	0	0	0	0	0	0	1	0	1	0	0	0	0.0863657	0	0	Bacterial motility proteins	K02390:Flagellar assembly [PATH:ko02040] K02390:Bacterial motility proteins [BR:ko02035]
ymaE	B4U62_RS09380	1	0	0	0	0	0	0	0	0	0	0	0	0	0	0	0	0	0	0	0	0	0	0	0	0	0	0	0	1	0	1	0	0	0	0.0967774	0	0	KEGG Function unknown
yocM	B4U62_RS10505	1	0	0	0	0	0	0	0	0	0	0	0	0	0	0	0	0	0	0	0	0	0	0	0	0	0	0	0	1	0	1	0	0	0.0502181	0	0	0	Genetic Information Processing	K13993:Protein processing in endoplasmic reticulum [PATH:ko04141] K13993:Chaperones and folding catalysts [BR:ko03110]
pbuX	B4U62_RS11990	1	0	0	0	0	0	0	0	0	0	0	0	0	0	0	0	0	0	0	0	0	0	0	0	0	0	0	0	1	1	0	0	0	0.0682139	0	0	0	Transporters	K03458:Transport K16169:Transporters [BR:ko02000] K16170:Transporters [BR:ko02000]
bmr	B4U62_RS13010	1	0	0	0	0	0	0	0	0	0	0	0	0	0	0	0	0	0	0	0	0	0	0	0	0	0	0	0	1	0	1	0	0	0	0	0	0.232783	Transporters	K08153:Transporters [BR:ko02000] K19576:Transporters [BR:ko02000] K19578:Transporters [BR:ko02000]
yqhP	B4U62_RS13250	1	0	0	0	0	0	0	0	0	0	0	0	0	0	0	0	0	0	0	0	0	0	0	0	0	0	0	0	1	0	1	0	0	0	0.343824	0	0	KEGG Function unknown
nadB	B4U62_RS15040	1	0	0	0	0	0	0	0	0	0	0	0	0	0	0	0	0	0	0	0	0	0	0	0	0	0	0	0	1	1	0	0	0	0	0	0	0.0647249	Metabolism	K00278:Alanine, aspartate and glutamate metabolism [PATH:ko00250] K00278:Vitamin B6 metabolism [PATH:ko00750]
mntD	B4U62_RS16505	1	0	0	0	0	0	0	0	0	0	0	0	0	0	0	0	0	0	0	0	0	0	0	0	0	0	0	0	1	1	0	0	0	0	0	0.0527592	0	Transporters	K11709:ABC transporters [PATH:ko02010] K11709:Transporters [BR:ko02000] K19976:ABC transporters [PATH:ko02010] K19976:Transporters [BR:ko02000]
menE	B4U62_RS16535	1	0	0	0	0	0	0	0	0	0	0	0	0	0	0	0	0	0	0	0	0	0	0	0	0	0	0	0	1	1	0	0	0	0.21076	0	0	0	Metabolism of cofactors and vitamins	K01911:Ubiquinone and other terpenoid-quinone biosynthesis [PATH:ko00130]
pncB	B4U62_RS17170	1	0	0	0	0	0	0	0	0	0	0	0	0	0	0	0	0	0	0	0	0	0	0	0	0	0	0	0	1	0	1	0	0	0.0892162	0	0	0	Metabolism	K00763:Nicotinate and nicotinamide metabolism [PATH:ko00760]
yvrA	B4U62_RS17905	1	0	0	0	0	0	0	0	0	0	0	0	0	0	0	0	0	0	0	0	0	0	0	0	0	0	0	0	1	0	0	1	0	0	0	0	0.0930228	Transporters	K02013:Transporters [BR:ko02000]
yxeQ	B4U62_RS21210	1	0	0	0	0	0	0	0	0	0	0	0	0	0	0	0	0	0	0	0	0	0	0	0	0	0	0	0	1	0	1	0	0	0	0	0	0.0766768	KEGG Function unknown
